# Rapid termite diversification is associated with increased transposable element activity

**DOI:** 10.64898/2026.02.08.704128

**Authors:** Cong Liu, Simon Hellemans, Alina A. Mikhailova, Cédric Aumont, Yi-Ming Weng, Aleš Buček, Jan Šobotník, Mark C. Harrison, Dino P. McMahon, Thomas Bourguignon

## Abstract

Termites are a lineage of social insects that originated during the Early Cretaceous ∼150 million years ago. They are the dominant decomposers in modern tropical and subtropical terrestrial ecosystems, a role they achieved through several phases of rapid diversification facilitated by unknown genetic mechanisms. Here, we investigated the link between termite diversification and the activity of transposable elements (TEs). We reconstructed the evolutionary history of TE replications using the genomes of 45 termite species and identified two waves of TE expansion that involved all major TE classes and superfamilies and took place synchronously across termite lineages. The first wave occurred around the end of the Cretaceous, and the second wave occurred during the Oligocene and Miocene, coinciding with the two major phases of termite diversification. We further estimated TE insertion/deletion rates along the species tree and showed that TE activity is positively correlated with termite diversification during the last ∼150 million years of evolution, providing evidence for a link between TE activity and diversification over a macroevolutionary timescale.
