## Supplementary material for "Rapid termite diversification is associated with increased transposable element activity": Table S1

### Sheet: S1
Table S1. List of species included in this study and the matching operational taxonomic units and their taxonomic identifications from Hellemans et al. (2025).
Family	Subfamily	Genus	Species	sp_code	COMB ids	OTU in Hellemans et al. (2025)	species
Blattidae		Blatta	orientalis	Bori	NA	NA	NA
Cryptocercidae		Cryptocercus	meridianus	Cmer	NA	NA	NA
Mastotermitidae		Mastotermes	darwiniensis	Mdar	COMB678ARR	OTU_102	same
Archotermopsidae		Zootermopsis	nevadensis	Znev	COMB1116ARR	OTU_539	same
Hodotermopsidae		Hodotermopsis	sjostedti	Hsjo	COMB22ARR	OTU_208	same
Stolotermitidae		Porotermes	adamsoni	Pada	COMB502ARR	OTU_1374	same
Stolotermitidae		Stolotermes	victoriensis	Svic	COMB83ARR	OTU_1377	same
Kalotermitidae		Cryptotermes	longicollis	Cbre	COMB1334ARR	OTU_70	same
Kalotermitidae		Glyptotermes	fuscus	Gfus	COMB465ARR	OTU_117	same
Kalotermitidae		Incisitermes	schwarzi	Isch	COMB1343ARR	OTU_384	same
Kalotermitidae		Kalotermes	flavicollis	Kfla	COMB174ARR	OTU_353	same
Kalotermitidae		Marginitermes	hubbardi	Mhub	COMB1905ARR	OTU_214	same
Kalotermitidae		Neotermes	castaneus	Ncas	COMB1251ARR	OTU_258	same
Kalotermitidae		Paraneotermes	simplicicornis	PAsim	COMB1113ARR	OTU_1363	same
Kalotermitidae		Roisinitermes	ebogoensis	Rebo	COMB216ARR	OTU_1269	same
Stylotermitidae		Stylotermes	halumicus	Shal	COMB1105ARR	OTU_372	same
Rhinotermitidae		Dolichorhinotermes	longilabius	Dlon	COMB2790ARR	OTU_257	same
Serritermitidae		Glossotermes	oculatus	Gocu	COMB441ARR	OTU_584	same
Psammotermitidae		Prorhinotermes	simplex	PRsim	COMB1335ARR	OTU_338	same
Heterotermitidae		Coptotermes	testaceus	Ctes	COMB2806ARR	OTU_1174	same
Heterotermitidae		Coptotermes	gestroi	Cges	COMB136ARR	OTU_417	same
Heterotermitidae		Heterotermes	tenuis	Hten	COMB1259ARR	OTU_203	same
Heterotermitidae		Reticulitermes	flavipes	Rfla	COMB1114ARR	OTU_273	same
Termitidae	Macrotermitinae	Acanthotermes	acanthothorax	Aaca	COMB192ARR	OTU_1159	same
Termitidae	Macrotermitinae	Macrotermes	natalensis	Mnat	COMB529ARR	OTU_1147	same
Termitidae	Macrotermitinae	Odontotermes	formosanus	Ofor	COMB4ARR	OTU_515	same
Termitidae	Sphaerotermitinae	Sphaerotermes	sphaerothorax	Ssph	COMB191ARR	OTU_235	same
Termitidae	Foraminitermitinae	Foraminitermes	valens	Fval	COMB116ARR	OTU_1127	rhinoceros
Termitidae	Apicotermitinae	Acutidentitermes	osborni	Aosb	COMB266ARR	OTU_1124	Hoplognathotermes subterraneus
Termitidae	Apicotermitinae	Anoplotermes	banksi	Aban	COMB1141ARR	OTU_29	same
Termitidae	Apicotermitinae	Anoplotermes	pacificus	Apac	COMB1144ARR	OTU_33	same
Termitidae	Apicotermitinae	Euhamitermes	sp.	Eunk	COMB1001ARR	OTU_141	hamatus
Termitidae	Amitermitinae	Amitermes	beaumonti	Abea	COMB1561ARR	OTU_108	same
Termitidae	Cubitermitinae	Isognathotermes	planifrons	Iunk	COMB106ARR	OTU_546	ugandensis
Termitidae	Cylindrotermitinae	Cylindrotermes	parvignathus	Cpar	COMB1487ARR	OTU_28	same
Termitidae	Microcerotermitinae	Microcerotermes	sp.	Munk	COMB1939ARR	OTU_563	arboreus
Termitidae	Mirocapritermitinae	Pericapritermes	sp.	Punk	COMB190ARR	OTU_804	nigerianus
Termitidae	Nasutitermitinae	Coatitermes	aff. kartaboensis	Csp4	COMB398ARR	OTU_91	kartaboensis
Termitidae	Nasutitermitinae	Constrictotermes	cavifrons	Ccav	COMB2251ARR	OTU_381	same
Termitidae	Nasutitermitinae	Hospitalitermes	sp.	Hunk	COMB179ARR	OTU_673	hospitalis
Termitidae	Nasutitermitinae	Leptomyxotermes	doriae	Lunk	COMB188ARR	OTU_459	same
Termitidae	Nasutitermitinae	Nasutitermes	lujae	Nluj	COMB914ARR	OTU_652	same
Termitidae	Neocapritermitinae	Neocapritermes	taracua	Ntar	COMB2028ARR	OTU_264	same
Termitidae	Promirotermitinae	Promirotermes	redundans	Pred	COMB233ARR	OTU_568	same
Termitidae	Syntermitinae	Cornitermes	walkeri	Cwal	COMB1717ARR	OTU_6	same
Termitidae	Syntermitinae	Labiotermes	labralis	Llab	COMB1888ARR	OTU_910	same
Termitidae	Syntermitinae	Silvestritermes	heyeri	Shey	COMB1811ARR	OTU_425	same
